# Modular engineered colorectal tumor microenvironments for immuno-oncology research and drug development

**DOI:** 10.64898/2026.06.02.729459

**Authors:** Adrian M. Filip, Barbora Lavickova, Aurelie Herault, Irineja Cubela, Benjamin Ehret, Esther Danenberg, Michelle Daniel, Stéphane Chevrier, Mairene Coto-Llerena, Giulia Protti, Soren Muller, Sophie Jansen, Kristina Kromer, Marius F. Harter, Sofia Tsiepa, Ilya Lukonin, Wenjie Jin, Pol Jean-Mairet, Floriana Cremasco, Sara Colombetti, Lauriane Cabon, Nikolche Gjorevski

**Author notes:** these authors contributed equally to this work (Adrian M. Filip, Barbora Lavickova).

## Abstract

The development of cancer immunotherapies is hindered by the lack of human-relevant models that accurately translate to patient outcomes. We combine patient-derived colorectal tumor organoids (PDOs) and cancer-associated fibroblasts (CAFs) into floating extracellular matrix drops to form miniature colorectal tumors. These SHaking Organoid CO-cultures (SHOCOs) reproducibly capture key features of the tumor microenvironment (TME), including physiologically relevant ECM, hypoxic regions, and a diversified stromal compartment that captures primary CAF states. Compared with traditional PDO-based co-culture models, SHOCOs maintain immune cells in numbers, states and functional interactions that more closely reflect the physiological tumor microenvironment. The modularity of the system allowed controlled simulation of diverse patient tumor archetypes, and defining how TME components shape therapy response. Immune-rich SHOCOs treated with T-cell bispecific antibodies exhibited robust anti-tumor responses that were stronger and more rapid than their PDO-based counterparts. Stroma-rich tumors, on the other hand, diminished therapy responses by physically hindering both immune cell recruitment and limiting antibody penetration. Thus, SHOCOs enable the construction of modular tumor microenvironments, providing a versatile platform to dissect immune and stromal tumor biology and to catalyze the discovery of novel therapeutic approaches.
