## Supplementary material for "Modular engineered colorectal tumor microenvironments for immuno-oncology research and drug development": Table S2

### Sheet: Donors
Manuscript ID	Region		Type	MSS/MSI	Age	Sex	Source
Donor 1	Colon	Cecum	Adenocarcinoma	MSS	60	Male	DBM
Donor 2	Rectum		Adenocarcinoma	MSS	70	Female	DBM
Donor 3	Colon	Sigmoid	Adenocarcinoma	MSS	78	Male	DBM
Donor 4	Colon	Sigmoid	Adenocarcinoma	MSS	93	Male	DBM
Donor 5	Colon		Adenocarcinoma	MSI	55	Male	DBM
Donor 6	Colon	Descending	Adenocarcinoma	MSS	76	Male	DBM
Donor 7	Colon	Ascending	Adenocarcinoma	MSI	76	Male	DBM
Donor 8	Colon	Transverse	Adenocarcinoma	MSS	84	Male	Humanitas
Donor 9	Colon		Adenocarcinoma	-	51	Male	Humanitas
Donor 10	Colon		Adenocarcinoma	MSS	80	Male	Humanitas
Donor 11	Colon		Adenocarcinoma	MSI	87	Female	Humanitas
Donor 12	x	x	x	x	x	x	DBM

### Sheet: Antibodies
REAGENT or RESOURCE	SOURCE	IDENTIFIER
LIVE/DEAD Fixable Blue Dead Cell Stain Kit	Thermo Fisher Scientific	Cat# L34962; RRID: N/A
Biotin Anti-human CD103	BioLegend	Cat# 350220; RRID: AB_2629646
Streptavidin BB630	BD Biosciences	Cat# custom
Brilliant Violet 605 Anti-human CD279 (PD-1)	BioLegend	Cat# 329924; RRID: AB_2563212
Brilliant Violet 421 Anti-human CD56	BioLegend	Cat# 362552; RRID: AB_2566061
PerCP Anti-human CD45	BioLegend	Cat# 982318; RRID: AB_2888786
Brilliant Violet 785 Anti-human CD197 (CCR7)	BioLegend	Cat# 353230; RRID: AB_2563630
Spark Blue 550 Anti-human CD8	BioLegend	Cat# 344760; RRID: AB_2819983
cFluor YG584 Anti-human CD4	Cytek Biosciences	Cat# R7-20041; RRID: AB_2885083
APC/Fire 810 Anti-human CD38	BioLegend	Cat# 303550; RRID: AB_2860784
Spark NIR 685 Anti-human CD69	BioLegend	Cat# 310958; RRID: AB_2888776
BUV805 Anti-human CD45RA	BD Biosciences	Cat# 568330; RRID: AB_3684186
BUV563 Anti-human CD25	BD Biosciences	Cat# 612918; RRID: AB_2870203
BUV395 Anti-human CD19	BD Biosciences	Cat# 563549; RRID: AB_2738272
RealBlue 780 Anti-human CTLA-4 (CD152)	BD Biosciences	Cat# 569335; RRID: AB_3684985
PE-Cyanine5.5 Anti-human FOXP3	Invitrogen	Cat# 35-4776-42; RRID: AB_11218682
Alexa Fluor 700 Anti-human Granzyme B	BD Biosciences	Cat# 560213; RRID: AB_1645453
Zombie NIR Fixable Viability Kit	BioLegend	Cat# 423107; RRID: N/A
BUV805 Anti-human CD45	BD Biosciences	Cat# 612891; RRID: AB_2870179
PerCP Anti-mouse/human CD11b	BioLegend	Cat# 101230; RRID: AB_2129374
Brilliant Violet 510 Anti-human CD11c	BioLegend	Cat# 371513; RRID: AB_2650797
PE-Alexa Fluor 700 Anti-human CD16	Fisher Scientific	Cat# 10496033; RRID:
RealBlue 545 Anti-human CD14	BD Biosciences	Cat# 569259; RRID: AB_3684913
APC/Cyanine7 Anti-human CD163	BioLegend	Cat# 333622; RRID: AB_2563612
BUV737 Anti-human CD86	BD Biosciences	Cat# 612784; RRID: AB_2738804
Brilliant Violet 605 Anti-human CD64	BD Biosciences	Cat# 569172; RRID: AB_3684838
BUV661 Anti-human CD206	BD Biosciences	Cat# 751779; RRID: AB_2875755
Brilliant Violet 750 Anti-human CD80	BioLegend	Cat# 305248; RRID: AB_2876600
BUV496 Anti-human CD3	BD Biosciences	Cat# 612940; RRID: AB_2870222
BUV563 Anti-human CD56	BD Biosciences	Cat# 612928; RRID: AB_2870213
Anti-CD8	Ventana	Cat# 790-4460; RRID: AB_2335985
Anti-Cleaved Caspase-3	Cell Signalling	Cat# 9661; RRID: AB_2341188
Anti-CD4	Ventana	Cat# 790-4423; RRID: AB_2335982
Anti-alpha smooth muscle Actin	Abcam	Cat# ab124964, RRID: AB_11129103
Anti-EpCAM	Ventana	Cat# 760-4383
Anti-Collagen I alpha 2	Abcam	Cat# ab322963; RRID:
Anti-Collagen III alpha 1	Cell Signaling Technology	Cat# 63034S; RRID:
Anti-Collagen V	Abcam	Cat# ab7046; RRID: AB_305723
Anti-Collagen IV	Abcam	Cat# ab6586; RRID: AB_305584
Anti-Fibronectin	Abcam	Cat# ab2413; RRID: AB_2262874
Zombie Aqua Fixable Viability Kit	BioLegend	Cat# 423101; RRID: N/A
APC/Fire 810 Anti-human CD45	BioLegend	Cat# 304076; RRID: AB_2860792
Alexa Fluor 700 Anti-human CD3	BD Biosciences	Cat# 557943; RRID: AB_396952
BUV395 Anti-human CD4	BD Biosciences	Cat# 563550; RRID: AB_2738273
BUV805 Anti-human CD8	BD Biosciences	Cat# 612889; RRID: AB_2833078
Brilliant Violet 750 Anti-human CD69*	BD Biosciences	Cat# 747522; RRID: AB_2872182
PE-Cyanine7 Anti-human CD25	BD Biosciences	Cat# 557741; RRID: AB_396847
BB700 Anti-human FOXP3	BD Biosciences	Cat# 566527; RRID: AB_2744476
Alexa Fluor 647 Anti-human Granzyme B	BD Biosciences	Cat# 560212; RRID: AB_11154033
Alexa Fluor 488 Anti-human Ki-67	BD Biosciences	Cat# 561165; RRID: AB_10611866
PE anti-human CD69 Antibody	BioLegend	Cat# 310906; RRID: AB_314841
